# Library-based analysis reveals segment and length dependent characteristics of defective influenza genomes

**DOI:** 10.1101/2021.09.06.459165

**Authors:** Marisa Mendes, Alistair B. Russell

## Abstract

Parasitic elements of the viral population which are unable to replicate on their own yet rise to high frequencies, defective interfering particles are found in a variety of different viruses. Their presence is associated with a loss of population fitness, both through the depletion of key cellular resources and the stimulation of innate immunity. For influenza A virus, these particles contain large internal deletions in the genomic segments which encode components of the heterotrimeric polymerase. Using a library-based approach, we comprehensively profile the growth and replication of defective influenza species, demonstrating that they possess an advantage during genome replication, and that exclusion during packaging reshapes population composition in a manner consistent with their final, observed, distribution in natural populations. We find that an innate immune response is not linked to the size of a deletion; however, replication of defective segments can enhance their immunostimulatory properties. Overall, our results address several key questions in defective influenza A virus biology, and the methods we have developed to answer those questions may be broadly applied to other defective viruses.
