## Supplementary material for "Library-based analysis reveals segment and length dependent characteristics of defective influenza genomes": libraryPrimers.tsv

Well Position	Name	Sequence
A1	HA_vRNA_75_UP	CGTGTAGGCGATGGCGGGTCTTTGCAGTGCAGAAT
A2	HA_vRNA_100_UP	CGTGTAGGCGATGGCAATCAGTTTCTGGATGTGTTCTAA
A3	HA_vRNA_125_UP	CGTGTAGGCGATGGCTGGTGCTTTTGGTCTCCCTG
A4	HA_vRNA_150_UP	CGTGTAGGCGATGGCATCTACTCAACTGTCGCCAGT
A5	HA_vRNA_175_UP	CGTGTAGGCGATGGCAATGGGGGTGTATCAGATTCT
A6	HA_vRNA_200_UP	CGTGTAGGCGATGGCAGATAGATGGAGTGAAATTGGAA
A7	HA_vRNA_225_UP	CGTGTAGGCGATGGCGAAGAATCAAAGTTGAACAGGG
A8	HA_vRNA_250_UP	CGTGTAGGCGATGGCGACTTATGATTATCCAAAATATTCAGAA
A9	HA_vRNA_275_UP	CGTGTAGGCGATGGCAATGCATGGAAAGTGTAAGAAAT
A10	HA_vRNA_300_UP	CGTGTAGGCGATGGCGAGTTCTACCACAAGTGTGACAA
A11	HA_vRNA_325_UP	CGTGTAGGCGATGGCCAAAGAAATCGGAAATGGGT
A12	HA_vRNA_350_UP	CGTGTAGGCGATGGCTAAAAAGCCAATTAAAGAATAATGC
A13	HA_vRNA_375_UP	CGTGTAGGCGATGGCAATGTGAAGAATCTGTACGAGAAA
A14	HA_vRNA_400_UP	CGTGTAGGCGATGGCAAGGACTTTGGATTTCCATG
A15	HA_vRNA_425_UP	CGTGTAGGCGATGGCAATTGTTAGTTCTACTGGAAAATGAAA
A16	HA_vRNA_450_UP	CGTGTAGGCGATGGCCTGGACATTTGGACATATAATGC
A17	HA_vRNA_475_UP	CGTGTAGGCGATGGCAAATAAAAAAGTTGATGATGGGTT
A18	HA_vRNA_481_UP	CGTGTAGGCGATGGCAAATTTAAATAAAAAAGTTGATGATGG
A19	HA_vRNA_531_UP	CGTGTAGGCGATGGCCAATTCACAGCTGTGGGTAA
A20	HA_vRNA_581_UP	CGTGTAGGCGATGGCTTAACGGGATTACAAACAAGG
A21	HA_vRNA_631_UP	CGTGTAGGCGATGGCTGAACAGGGATCAGGCTATG
A22	HA_vRNA_681_UP	CGTGTAGGCGATGGCGGGGGATGGACTGGAATGAT
A23	HA_vRNA_731_UP	CGTGTAGGCGATGGCCATCCATTCAATACAGAGGTCTATT
A24	HA_vRNA_781_UP	CGTGTAGGCGATGGCATATGTCAGGAGTACCAAATTGAGG
B1	HA_vRNA_831_UP	CGTGTAGGCGATGGCAATCTCCCTTTCCAGAATATACAC
B2	HA_vRNA_881_UP	CGTGTAGGCGATGGCTGCATGAGTGTAACACGAAGT
B3	HA_vRNA_887_UP	CGTGTAGGCGATGGCCGTCAATGCATGAGTGTAACA
B4	HA_vRNA_987_UP	CGTGTAGGCGATGGCGGAGACACAATAATATTTGAGGC
B5	HA_vRNA_1087_UP	CGTGTAGGCGATGGCTTCAAATTATAACAGGAGATTCACC
B6	HA_vRNA_1187_UP	CGTGTAGGCGATGGCGGAAAGAAGTCCTTGTACTATGGG
B7	HA_vRNA_1287_UP	CGTGTAGGCGATGGCTCCCATAGGGGAAAAAGCAG
B8	HA_vRNA_1387_UP	CGTGTAGGCGATGGCGGAGCAATTGAGCTCAGTATC
B9	HA_vRNA_1487_UP	CGTGTAGGCGATGGCCACTGCTTCCAGCGAGATCA
B10	HA_vRNA_1587_UP	CGTGTAGGCGATGGCAGCCACAACGGGAAACTATG
B11	HA_vRNA_1687_UP	CGTGTAGGCGATGGCAATATGTATAGGCTACCATGCGA
B12	HA_vRNA_75_DOWN	ACTGCTTGCGATGATTAGCTACAAATGCATATAACAGGACC
B13	HA_vRNA_100_DOWN	ACTGCTTGCGATGATCCTATACATATTGTGTCTGCATCTG
B14	HA_vRNA_125_DOWN	ACTGCTTGCGATGATGTCGGTTGAGTTGTTCGCAT
B15	HA_vRNA_150_DOWN	ACTGCTTGCGATGATTCTTCTCGAGTATTGTGTCAACA
B16	HA_vRNA_175_DOWN	ACTGCTTGCGATGATTTAACAGAATGTGTCACTGCC
B17	HA_vRNA_200_DOWN	ACTGCTTGCGATGATCCCGTTGTGGCTGTCTTCGA
B18	HA_vRNA_225_DOWN	ACTGCTTGCGATGATCTATTCCTTTTAATTTACATAGTTTCCC
B19	HA_vRNA_250_DOWN	ACTGCTTGCGATGATTTACATTTCCCCAATTGTAGTG
B20	HA_vRNA_275_DOWN	ACTGCTTGCGATGATATTTCCCAAGAGCCATCCGG
B21	HA_vRNA_300_DOWN	ACTGCTTGCGATGATCTGGAAGCAGTGAGTCGCAT
B22	HA_vRNA_325_DOWN	ACTGCTTGCGATGATTCTACAATGTAGGACCATGATCTC
B23	HA_vRNA_350_DOWN	ACTGCTTGCGATGATTGCTCCATTCTCAGAGTTTG
B24	HA_vRNA_375_DOWN	ACTGCTTGCGATGATAGTCGATGAGATCTCCTGGA
C1	HA_vRNA_400_DOWN	ACTGCTTGCGATGATCTCAATTGCTCCCTCAGTTC
C2	HA_vRNA_425_DOWN	ACTGCTTGCGATGATGAATCTTTCTAATGATGATACTGAGC
C3	HA_vRNA_450_DOWN	ACTGCTTGCGATGATATGAACTTTCCTTGGGAAATATT
C4	HA_vRNA_475_DOWN	ACTGCTTGCGATGATACTCCGTTGAATGTGTGGTT
C5	HA_vRNA_481_DOWN	ACTGCTTGCGATGATACTGTTACTCCGTTGAATGTGTG
C6	HA_vRNA_531_DOWN	ACTGCTTGCGATGATGCCATAGCAAATTTCTGTAAAAA
C7	HA_vRNA_581_DOWN	ACTGCTTGCGATGATGTTCACATAGGAATTGGTCAGC
C8	HA_vRNA_631_DOWN	ACTGCTTGCGATGATCTAGACGGGTGATGAACACC
C9	HA_vRNA_681_DOWN	ACTGCTTGCGATGATCAGAGACATAAGCATTTCCATTAC
C10	HA_vRNA_731_DOWN	ACTGCTTGCGATGATCCTTGCAGCTATTTCCGGGG
C11	HA_vRNA_781_DOWN	ACTGCTTGCGATGATAGCAAGGTCCAGTAATAGTTCATC
C12	HA_vRNA_831_DOWN	ACTGCTTGCGATGATGTGCTATTAGATTACCAGTTGCC
C13	HA_vRNA_881_DOWN	ACTGCTTGCGATGATGGTGATGATGCCGGACTCAA
C14	HA_vRNA_887_DOWN	ACTGCTTGCGATGATGTTTGAGGTGATGATGCCGG
C15	HA_vRNA_987_DOWN	ACTGCTTGCGATGATACTCTCCTATTGTGACTGGGTG
C16	HA_vRNA_1087_DOWN	ACTGCTTGCGATGATAAACCAGCAATGGCTCCAAA
C17	HA_vRNA_1187_DOWN	ACTGCTTGCGATGATTTGTGTGCTTTTTTGATCCG
C18	HA_vRNA_1287_DOWN	ACTGCTTGCGATGATTTTTTTCTAAGTTGTTGAATTCTTTACC
C19	HA_vRNA_1387_DOWN	ACTGCTTGCGATGATTCCAAAGTCCTTTCATTTTCC
C20	HA_vRNA_1487_DOWN	ACTGCTTGCGATGATGTGGTAGAACTCAAAACACCCA
C21	HA_vRNA_1587_DOWN	ACTGCTTGCGATGATCTCCATCTATCTTTTCCCTGTTC
C22	HA_vRNA_1687_DOWN	ACTGCTTGCGATGATCAGAAACTGATTGCCCCCAG
C23	PB1_vRNA_75_UP	CGTGTAGGCGATGGCCCACCATTGAAGAGCTCAGA
C24	PB1_vRNA_100_UP	CGTGTAGGCGATGGCTTCACTGAGATCATGAAGATCTG
D1	PB1_vRNA_125_UP	CGTGTAGGCGATGGCATCTGGAAGGATAAAGAAAGAGG
D2	PB1_vRNA_150_UP	CGTGTAGGCGATGGCGAATTGATGCACGAATTGATT
D3	PB1_vRNA_175_UP	CGTGTAGGCGATGGCGTGGAGGCTATGGTTTCCAG
D4	PB1_vRNA_200_UP	CGTGTAGGCGATGGCAAGACCAGTCGGGATATCCA
D5	PB1_vRNA_225_UP	CGTGTAGGCGATGGCAATTCTTCCCCAGCAGTTCA
D6	PB1_vRNA_250_UP	CGTGTAGGCGATGGCCAAAAGTGCTGCAACTTATTTG
D7	PB1_vRNA_275_UP	CGTGTAGGCGATGGCAATACTTGAAGATGAACAAATGTACC
D8	PB1_vRNA_300_UP	CGTGTAGGCGATGGCCCATCTTGAATACAAGCCAA
D9	PB1_vRNA_325_UP	CGTGTAGGCGATGGCTCCTGGATCCCCAAAAGAAA
D10	PB1_vRNA_350_UP	CGTGTAGGCGATGGCGTATGATGCTGTTGCAACAAC
D11	PB1_vRNA_375_UP	CGTGTAGGCGATGGCCACATGGTCCAGCCAAAAAC
D12	PB1_vRNA_400_UP	CGTGTAGGCGATGGCGTGAACAATGCAGTGATAATGC
D13	PB1_vRNA_425_UP	CGTGTAGGCGATGGCTGTCAACCATAAAGACATTGAATC
D14	PB1_vRNA_450_UP	CGTGTAGGCGATGGCGTTTATGCAACCCACTGAACC
D15	PB1_vRNA_475_UP	CGTGTAGGCGATGGCTTAATGGATGAGGATTACCAGG
D16	PB1_vRNA_500_UP	CGTGTAGGCGATGGCTCCTGAAGTCTGCTTGAAATG
D17	PB1_vRNA_525_UP	CGTGTAGGCGATGGCTATACAACATTAGAAATCTCCACATTC
D18	PB1_vRNA_550_UP	CGTGTAGGCGATGGCCTGGTCTCCGACGGAGGCCC
D19	PB1_vRNA_575_UP	CGTGTAGGCGATGGCGCAAACCCATTCCAAAGCTG
D20	PB1_vRNA_600_UP	CGTGTAGGCGATGGCCATTTGAAATAAAGAAACTGTGGG
D21	PB1_vRNA_622_UP	CGTGTAGGCGATGGCACACAAATACAAACCCGAAGA
D22	PB1_vRNA_672_UP	CGTGTAGGCGATGGCAGCTGTTCATCAAAGATTACAGG
D23	PB1_vRNA_722_UP	CGTGTAGGCGATGGCCAATATGATAAACAATGATCTTGGTC
D24	PB1_vRNA_772_UP	CGTGTAGGCGATGGCGGGATCAACGAGTCTGCGGA
E1	PB1_vRNA_822_UP	CGTGTAGGCGATGGCATGGGTTTGTTGCCAATTTC
E2	PB1_vRNA_872_UP	CGTGTAGGCGATGGCTTACATAAACAGAACAGGTACATTTGA
E3	PB1_vRNA_922_UP	CGTGTAGGCGATGGCTTTTATCGAACCTGTAAGCTACTTG
E4	PB1_vRNA_972_UP	CGTGTAGGCGATGGCTGATTGTGAATGCACCCAAT
E5	PB1_vRNA_1022_UP	CGTGTAGGCGATGGCCAAGACTACTTACTGGTGGGATG
E6	PB1_vRNA_1072_UP	CGTGTAGGCGATGGCAGTACTGTATTAGGCGTCTCCATC
E7	PB1_vRNA_1122_UP	CGTGTAGGCGATGGCGGACTGCATCATTGAGCCCT
E8	PB1_vRNA_1169_UP	CGTGTAGGCGATGGCTTCAACTAGAAAGAAGATTGAAAAAA
E9	PB1_vRNA_1269_UP	CGTGTAGGCGATGGCGACTGGGAAAGGGGTACATG
E10	PB1_vRNA_1369_UP	CGTGTAGGCGATGGCATGTTTTTGGCCATGATCAC
E11	PB1_vRNA_1469_UP	CGTGTAGGCGATGGCAAATGTTGTAAGGAAGATGATGACC
E12	PB1_vRNA_1569_UP	CGTGTAGGCGATGGCGGTTTGTATACTTTGTTGAGACACTAGC
E13	PB1_vRNA_1669_UP	CGTGTAGGCGATGGCTATCTAATTAGGGCATTAACCCTG
E14	PB1_vRNA_1769_UP	CGTGTAGGCGATGGCTCATTTTCAGAGAAAGAGACGA
E15	PB1_vRNA_1869_UP	CGTGTAGGCGATGGCTCAGATCAAATGGCCTCACG
E16	PB1_vRNA_1969_UP	CGTGTAGGCGATGGCACACGAGTGGACAAGCTGAC
E17	PB1_vRNA_2069_UP	CGTGTAGGCGATGGCCCAAACAGATTGTGTATTGGAA
E18	PB1_vRNA_2169_UP	CGTGTAGGCGATGGCCAGAAAGGGGAAGATGGACA
E19	PB1_vRNA_75_DOWN	ACTGCTTGCGATGATAGCATTTTGTGCTGGCACTT
E20	PB1_vRNA_100_DOWN	ACTGCTTGCGATGATCAGTATAAGGGAAAGTTGTGCTT
E21	PB1_vRNA_125_DOWN	ACTGCTTGCGATGATGTCCCATGGCTGTAAGGAGG
E22	PB1_vRNA_150_DOWN	ACTGCTTGCGATGATAGTATCCATGGTGTATCCTGTTC
E23	PB1_vRNA_175_DOWN	ACTGCTTGCGATGATCTGAGTACTGATGTGTCCTGTTG
E24	PB1_vRNA_200_DOWN	ACTGCTTGCGATGATGTGTTTGTTGTCCATCTTCCC
F1	PB1_vRNA_225_DOWN	ACTGCTTGCGATGATGTTGAGTTGCGGTGCTCCAG
F2	PB1_vRNA_250_DOWN	ACTGCTTGCGATGATCTTCTGGCAGTGGCCCATCA
F3	PB1_vRNA_275_DOWN	ACTGCTTGCGATGATTGGGCATAACCACTTGGTTC
F4	PB1_vRNA_300_DOWN	ACTGCTTGCGATGATCATTGCTTCCAATACACAATCT
F5	PB1_vRNA_325_DOWN	ACTGCTTGCGATGATCAGGATGGGATTCCTCAAGG
F6	PB1_vRNA_350_DOWN	ACTGCTTGCGATGATTCAAGACACGAGGTCTCAAA
F7	PB1_vRNA_375_DOWN	ACTGCTTGCGATGATTGTTTGCTGAACAACCTCCA
F8	PB1_vRNA_400_DOWN	ACTGCTTGCGATGATGGCCTTGTGTCAGCTTGTCC
F9	PB1_vRNA_425_DOWN	ACTGCTTGCGATGATTTTAGAGTCCAGTCATAGGTCTGTC
F10	PB1_vRNA_450_DOWN	ACTGCTTGCGATGATTGCTGTTGCAGCAGGCTGGT
F11	PB1_vRNA_475_DOWN	ACTGCTTGCGATGATTGAACACTTCTATTGTGTTGGC
F12	PB1_vRNA_500_DOWN	ACTGCTTGCGATGATTCATTGGCCGTGAGGCCATT
F13	PB1_vRNA_525_DOWN	ACTGCTTGCGATGATAAGGAAGTCTATGAGCCTTCC
F14	PB1_vRNA_550_DOWN	ACTGCTTGCGATGATTGTTCATTGACTCCATTACATCC
F15	PB1_vRNA_575_DOWN	ACTGCTTGCGATGATTGAGTTGTGATCTCCATTTCTT
F16	PB1_vRNA_600_DOWN	ACTGCTTGCGATGATTCTCACTCGTCTCTTTCTCTGA
F17	PB1_vRNA_622_DOWN	ACTGCTTGCGATGATCCATTTTCTTAGTCATATTGTCTCTCA
F18	PB1_vRNA_672_DOWN	ACTGCTTGCGATGATACTCCTTTTGTTCAATCTCTGC
F19	PB1_vRNA_722_DOWN	ACTGCTTGCGATGATCTCTCAGCATCTTTGGTCATT
F20	PB1_vRNA_772_DOWN	ACTGCTTGCGATGATCCCTTATTTGCATCCCTGGG
F21	PB1_vRNA_822_DOWN	ACTGCTTGCGATGATAAGTTTCTCACATATACTCCTTGCT
F22	PB1_vRNA_872_DOWN	ACTGCTTGCGATGATGCCAACTTTGCTTTCTTCTC
F23	PB1_vRNA_922_DOWN	ACTGCTTGCGATGATAAGAAATTTCAGTGTCCTGAGAA
F24	PB1_vRNA_972_DOWN	ACTGCTTGCGATGATCCGAGGGTTCTGATTTTCGT
G1	PB1_vRNA_1022_DOWN	ACTGCTTGCGATGATAACCATTCGGGCTGATTTCT
G2	PB1_vRNA_1072_DOWN	ACTGCTTGCGATGATTCGCCATTTTGTTTGAGAAC
G3	PB1_vRNA_1122_DOWN	ACTGCTTGCGATGATAGTTCTAATTTTCATACTCTTGCTCTC
G4	PB1_vRNA_1169_DOWN	ACTGCTTGCGATGATTTGAAGTATTTCAAATCGATGC
G5	PB1_vRNA_1269_DOWN	ACTGCTTGCGATGATTAACATATTGAACATGCCCATC
G6	PB1_vRNA_1369_DOWN	ACTGCTTGCGATGATGAGCAAAATCATCAGAAGATTG
G7	PB1_vRNA_1469_DOWN	ACTGCTTGCGATGATGACTTTTTCTTGCTCATATTAATTCC
G8	PB1_vRNA_1569_DOWN	ACTGCTTGCGATGATAGACACCCCAAAGCTGGGAA
G9	PB1_vRNA_1669_DOWN	ACTGCTTGCGATGATGAAGGGCCATTTGAGCGGTT
G10	PB1_vRNA_1769_DOWN	ACTGCTTGCGATGATTGCTCCCACAGTTTCTTTATT
G11	PB1_vRNA_1869_DOWN	ACTGCTTGCGATGATTAATTCCCATTTCAAGCAGAC
G12	PB1_vRNA_1969_DOWN	ACTGCTTGCGATGATGTGCTGGCATTATCACTGCA
G13	PB1_vRNA_2069_DOWN	ACTGCTTGCGATGATATTCCTCTTTGGCTTGTATTCA
G14	PB1_vRNA_2169_DOWN	ACTGCTTGCGATGATCACCATACTGGATATCCCGA
