## Supplementary material for "Library-based analysis reveals segment and length dependent characteristics of defective influenza genomes": qPCRPrimers.tsv

Target	Sequence
HA	GGCCCAACCACACATTCAAC
HA	GCTCATCACTGCTAGACGGG
L32	AGCTCCCAAAAATAGACGCAC
L32	TTCATAGCAGTAGGCACAAAGG
IFNB1	AAACTCATGAGCAGTCTGCA
IFNB1	AGGAGATCTTCAGTTTCGGAGG
Common_adapter	ATCATCGCAAGCAGTGGTC
200nt_barcode	GACGCTTCAGCTCCTATTAG
400nt_barcode	GACGCTTCTATAGTCCCAAT
800nt_barcode	GACGCTTCATGGGCTGTACA
1600nt_barcode	GACGCTTC GTTTCCTTGGAC
PB1_full_length	GCTCAATGATGCAGTCCCATC
PB1_full_length	TCAAATACCTGCAGAAATGCTAGC
PB1_defective	CTGGAAACCATAGCCTCCAC
PB1_defective	AGGACACATCAGTACTCAGAAAGG
PB2_full_length	CATGGCCACAATTATTGCTTCG
PB2_full_length	ACAATGGTTGGGAGAAGAGC
PB2_defective	TTCGCAAGGTTGCTCAGTTC
PB2_defective	GCCATAATCAAGAAGTACACATCAGG
PA_full_length	AATCGCCTACATCTTTACAATCGTC
PA_full_length	AGTTAAAGTGGGCACTTGGTG
PA_defective	GTTGTCCCTAAGAGCCTGAAC
PA_defective	GGAAAAGGCAATGAAAGAGTATGGAG
PA	GCCACAACTATCTCAATGCATGTG
PA	ATTGAGGAGTGCCTGATTAATGATCC
